# Single-cell transcription profiles in Bloom syndrome patients link *BLM* deficiency with altered condensin complex expression signatures

**DOI:** 10.1101/2021.10.01.462717

**Authors:** Ipek Ilgin Gönenc, Alexander Wolff, Julia Schmidt, Arne Zibat, Christian Müller, Lukas Cyganek, Loukas Argyriou, Markus Räschle, Gökhan Yigit, Bernd Wollnik

## Abstract

Bloom syndrome (BS) is an autosomal recessive disease clinically characterized by primary microcephaly, growth deficiency, immunodeficiency, and predisposition to cancer. It is mainly caused by biallelic loss-of-function mutations in the *BLM* gene, which encodes the BLM helicase, acting in DNA replication and repair processes. Here, we describe the gene expression profiles of three BS fibroblast cell lines harboring causative, biallelic truncating mutations obtained by single-cell (sc) transcriptome analysis. We compared the scRNA transcription profiles from three BS patient cell lines to two age-matched wild-type controls and observed specific deregulation of gene sets related to the molecular processes characteristically affected in BS, such as mitosis, chromosome segregation, cell cycle regulation, and genomic instability. We also found specific upregulation of genes of the Fanconi anemia pathway, in particular *FANCM, FANCD2*, and *FANCI*, which encode known interaction partners of BLM. The significant deregulation of genes associated with inherited forms of primary microcephaly observed in our study might explain in part the molecular pathogenesis of microcephaly in BS, one of the main clinical characteristics in patients. Finally, our data provide first evidence of a novel link between BLM dysfunction and transcriptional changes in condensin complex I and II genes. Overall, our study provides novel insights into gene expression profiles in BS on a single-cell level, linking specific genes and pathways to BLM dysfunction.
