## Supplementary Table 3 for "Single-cell transcription profiles in Bloom syndrome patients link *BLM* deficiency with altered condensin complex expression signatures"

### Sheet: Sheet 1
Ensembl.Gene.ID	symbol	logFC	AveExpr	P.Value	adj.P.Val	entrez	chr	start	end	strand	biotype	description	Subset
ENSG00000136824	SMC2	1.04253265468741	5.94210711488254	2.02228e-12	2.8522e-10	10592	9	104094260	104141417	1	protein_coding	structural maintenance of chromosomes 2 [Source:HGNC Symbol;Acc:HGNC:14011]	Condensin
ENSG00000113810	SMC4	1.04246422011376	6.46432450370113	9.42206e-12	1.15851e-09	10051	3	160399274	160434962	1	protein_coding	structural maintenance of chromosomes 4 [Source:HGNC Symbol;Acc:HGNC:14013]	Condensin
ENSG00000146918	NCAPG2	1.08938536331159	5.63986406595264	1.48597e-09	1.15515e-07	54892	7	158631311	158704829	-1	protein_coding	non-SMC condensin II complex subunit G2 [Source:HGNC Symbol;Acc:HGNC:21904]	Condensin
ENSG00000109805	NCAPG	1.08474050141611	5.67212646147566	7.85888e-09	5.23104e-07	64151	4	17810902	17844862	1	protein_coding	non-SMC condensin I complex subunit G [Source:HGNC Symbol;Acc:HGNC:24304]	Condensin
ENSG00000025770	NCAPH2	0.0207465146136894	4.9657079137492	0.89503	0.924263	29781	22	50508216	50523472	1	protein_coding	non-SMC condensin II complex subunit H2 [Source:HGNC Symbol;Acc:HGNC:25071]	Condensin
ENSG00000106399	RPA3	1.08997587977646	5.60784941252848	1.63396e-17	5.40372e-15	6119	7	7636518	7718607	-1	protein_coding	replication protein A3 [Source:HGNC Symbol;Acc:HGNC:10291]	Fanconi
ENSG00000144554	FANCD2	0.887236831949252	4.17658631064131	2.96052e-08	1.71044e-06	2177	3	10026414	10101930	1	protein_coding	Fanconi anemia complementation group D2 [Source:HGNC Symbol;Acc:HGNC:3585]	Fanconi
ENSG00000117748	RPA2	0.607170685393274	7.00150725138002	6.77979e-08	3.61908e-06	6118	1	27891524	27914746	-1	protein_coding	replication protein A2 [Source:HGNC Symbol;Acc:HGNC:10290]	Fanconi
ENSG00000140525	FANCI	0.803874176794583	4.87654148752861	1.15228e-06	4.49841e-05	55215	15	89243949	89317261	1	protein_coding	Fanconi anemia complementation group I [Source:HGNC Symbol;Acc:HGNC:25568]	Fanconi
ENSG00000077152	UBE2T	0.65991647885125	6.57293752559418	9.83958e-06	0.000296134	29089	1	202331657	202341980	-1	protein_coding	ubiquitin conjugating enzyme E2 T [Source:HGNC Symbol;Acc:HGNC:25009]	Fanconi
ENSG00000169689	CENPX	0.400358732675669	7.16050223757127	4.66218e-05	0.00117874	201254	17	82018702	82024107	-1	protein_coding	centromere protein X [Source:HGNC Symbol;Acc:HGNC:11422]	Fanconi
ENSG00000181544	FANCB	0.539817806753784	3.18414854575198	5.32383e-05	0.00132049	2187	X	14843407	14873069	-1	protein_coding	Fanconi anemia complementation group B [Source:HGNC Symbol;Acc:HGNC:3583]	Fanconi
ENSG00000187741	FANCA	0.563058831654853	3.44144186736458	0.00013027	0.00285462	2175	16	89737549	89816657	-1	protein_coding	Fanconi anemia complementation group A [Source:HGNC Symbol;Acc:HGNC:3582]	Fanconi
ENSG00000162585	FAAP20	-0.473072666242735	4.97594910516981	0.000159986	0.00336486	199990	1	2184461	2212720	-1	protein_coding	Fanconi anemia core complex associated protein 20 [Source:HGNC Symbol;Acc:HGNC:26428]	Fanconi
ENSG00000150991	UBC	-0.231466933952068	10.45594589227	0.000177345	0.00369483	7316	12	124911604	124917368	-1	protein_coding	ubiquitin C [Source:HGNC Symbol;Acc:HGNC:12468]	Fanconi
ENSG00000162607	USP1	0.554388017594242	5.35228189283394	0.000217177	0.00440976	7398	1	62436297	62451804	1	protein_coding	ubiquitin specific peptidase 1 [Source:HGNC Symbol;Acc:HGNC:12607]	Fanconi
ENSG00000187790	FANCM	0.495471622892699	3.23264216877946	0.000248313	0.00490691	57697	14	45135940	45200890	1	protein_coding	Fanconi anemia complementation group M [Source:HGNC Symbol;Acc:HGNC:23168]	Fanconi
ENSG00000112039	FANCE	0.520676544336077	3.27230903545614	0.000339439	0.0063459	2178	6	35452361	35467103	1	protein_coding	Fanconi anemia complementation group E [Source:HGNC Symbol;Acc:HGNC:3586]	Fanconi
ENSG00000158169	FANCC	0.41868978122827	2.77503329920187	0.00109358	0.016962	2176	9	95099054	95426796	-1	protein_coding	Fanconi anemia complementation group C [Source:HGNC Symbol;Acc:HGNC:3584]	Fanconi
ENSG00000170315	UBB	0.142781205339795	9.04650605993379	0.00326569	0.041675	7314	17	16380798	16382745	1	protein_coding	ubiquitin B [Source:HGNC Symbol;Acc:HGNC:12463]	Fanconi
ENSG00000143947	RPS27A	-0.184923713647471	7.53476243767101	0.00701127	0.0760092	6233	2	55231903	55235853	1	protein_coding	ribosomal protein S27a [Source:HGNC Symbol;Acc:HGNC:10417]	Fanconi
ENSG00000164053	ATRIP	0.360668061229158	3.42629953393197	0.0103583	0.10284	84126	3	48446710	48465716	1	protein_coding	ATR interacting protein [Source:HGNC Symbol;Acc:HGNC:33499]	Fanconi
ENSG00000175054	ATR	0.330815463473596	3.59047325902812	0.0211245	0.172375	545	3	142449235	142578826	-1	protein_coding	ATR serine/threonine kinase [Source:HGNC Symbol;Acc:HGNC:882]	Fanconi
ENSG00000154920	EME1	0.367056997532258	3.59157852519573	0.0272014	0.20837	146956	17	50373220	50381483	1	protein_coding	essential meiotic structure-specific endonuclease 1 [Source:HGNC Symbol;Acc:HGNC:24965]	Fanconi
ENSG00000185504	FAAP100	-0.330063014158987	3.51209294491171	0.0292089	0.218854	80233	17	81539885	81553961	-1	protein_coding	Fanconi anemia core complex associated protein 100 [Source:HGNC Symbol;Acc:HGNC:26171]	Fanconi
ENSG00000118655	DCLRE1B	0.363047034761048	3.90771924946621	0.0294207	0.219697	64858	1	113905141	113914086	1	protein_coding	DNA cross-link repair 1B [Source:HGNC Symbol;Acc:HGNC:17641]	Fanconi
ENSG00000221983	UBA52	-0.0979050913759664	9.20633859575273	0.0843764	0.446428	7311	19	18571730	18577550	1	protein_coding	ubiquitin A-52 residue ribosomal protein fusion product 1 [Source:HGNC Symbol;Acc:HGNC:12458]	Fanconi
ENSG00000175279	CENPS	0.184355938434386	2.77850712296714	0.0882732	0.459858	378708	1	10430443	10442809	1	protein_coding	centromere protein S [Source:HGNC Symbol;Acc:HGNC:23163]	Fanconi
ENSG00000175595	ERCC4	0.208028512931673	3.62494864282887	0.139971	0.576998	2072	16	13920157	13952345	1	protein_coding	ERCC excision repair 4, endonuclease catalytic subunit [Source:HGNC Symbol;Acc:HGNC:3436]	Fanconi
ENSG00000130997	POLN	0.155717627529007	2.3486091209423	0.148115	0.576998	353497	4	2071918	2242121	-1	protein_coding	DNA polymerase nu [Source:HGNC Symbol;Acc:HGNC:18870]	Fanconi
ENSG00000132383	RPA1	0.152998379800518	6.89645000627493	0.218723	0.576998	6117	17	1829702	1900082	1	protein_coding	replication protein A1 [Source:HGNC Symbol;Acc:HGNC:10289]	Fanconi
ENSG00000012061	ERCC1	-0.112884238288089	6.40948154405112	0.259421	0.576998	2067	19	45407333	45478828	-1	protein_coding	ERCC excision repair 1, endonuclease non-catalytic subunit [Source:HGNC Symbol;Acc:HGNC:3433]	Fanconi
ENSG00000198690	FAN1	0.0744064757912653	3.06805302157771	0.569254	0.677585	22909	15	30903852	30943108	1	protein_coding	FANCD2 and FANCI associated nuclease 1 [Source:HGNC Symbol;Acc:HGNC:29170]	Fanconi
ENSG00000131944	FAAP24	0.0651057061744414	3.0556135380977	0.618441	0.713614	91442	19	32972209	32978222	1	protein_coding	Fanconi anemia core complex associated protein 24 [Source:HGNC Symbol;Acc:HGNC:28467]	Fanconi
ENSG00000221829	FANCG	0.0771699536910587	4.97122118342522	0.665353	0.748936	2189	9	35073835	35080016	-1	protein_coding	Fanconi anemia complementation group G [Source:HGNC Symbol;Acc:HGNC:3588]	Fanconi
ENSG00000172732	MUS81	-0.0618057158782326	4.13021249964455	0.683619	0.763291	80198	11	65857126	65867653	1	protein_coding	MUS81 structure-specific endonuclease subunit [Source:HGNC Symbol;Acc:HGNC:29814]	Fanconi
ENSG00000114742	WDR48	-0.0496276947418041	4.33942699874473	0.742069	0.808099	57599	3	39051998	39096671	1	protein_coding	WD repeat domain 48 [Source:HGNC Symbol;Acc:HGNC:30914]	Fanconi
ENSG00000115392	FANCL	0.0399566625284965	3.94786892516226	0.794884	0.847888	55120	2	58159243	58241372	-1	protein_coding	Fanconi anemia complementation group L [Source:HGNC Symbol;Acc:HGNC:20748]	Fanconi
ENSG00000198924	DCLRE1A	0.0317341134444978	2.81478136224845	0.803862	0.854815	9937	10	113834725	113854383	-1	protein_coding	DNA cross-link repair 1A [Source:HGNC Symbol;Acc:HGNC:17660]	Fanconi
ENSG00000183161	FANCF	0.0289440512364846	3.06441526089294	0.820579	0.867684	2188	11	22622519	22626787	-1	protein_coding	Fanconi anemia complementation group F [Source:HGNC Symbol;Acc:HGNC:3587]	Fanconi
ENSG00000188827	SLX4	-0.00184322628766525	2.55604730408161	0.987944	0.991839	84464	16	3581181	3611598	-1	protein_coding	SLX4 structure-specific endonuclease subunit [Source:HGNC Symbol;Acc:HGNC:23845]	Fanconi
ENSG00000197774	EME2	-0.00159697290315224	2.38343059401017	0.988376	0.992169	197342	16	1773207	1781708	1	protein_coding	essential meiotic structure-specific endonuclease subunit 2 [Source:HGNC Symbol;Acc:HGNC:27289]	Fanconi
ENSG00000066279	ASPM	1.12136702308541	6.22031450555381	4.0148e-09	2.85219e-07	259266	1	197084128	197146694	-1	protein_coding	abnormal spindle microtubule assembly [Source:HGNC Symbol;Acc:HGNC:19048]	Microcephaly
ENSG00000136861	CDK5RAP2	0.802403339376918	4.89702968146818	8.33711e-08	4.36137e-06	55755	9	120388869	120580170	-1	protein_coding	CDK5 regulatory subunit associated protein 2 [Source:HGNC Symbol;Acc:HGNC:18672]	Microcephaly
ENSG00000113368	LMNB1	0.940226386356254	5.15648217528448	3.32474e-07	1.50883e-05	4001	5	126776623	126837020	1	protein_coding	lamin B1 [Source:HGNC Symbol;Acc:HGNC:6637]	Microcephaly
ENSG00000118193	KIF14	0.841766042892713	4.24342663537752	5.45088e-07	2.3269e-05	9928	1	200551497	200620734	-1	protein_coding	kinesin family member 14 [Source:HGNC Symbol;Acc:HGNC:19181]	Microcephaly
ENSG00000138778	CENPE	0.910331452557301	5.47996584097735	2.43516e-06	8.76901e-05	1062	4	103105806	103198409	-1	protein_coding	centromere protein E [Source:HGNC Symbol;Acc:HGNC:1856]	Microcephaly
ENSG00000137812	KNL1	0.836474215195672	4.87657004419079	2.90544e-06	0.000102195	57082	15	40594020	40664342	1	protein_coding	kinetochore scaffold 1 [Source:HGNC Symbol;Acc:HGNC:24054]	Microcephaly
ENSG00000105810	CDK6	-0.509099942543912	4.99270284304138	0.00023115	0.00463783	1021	7	92604921	92836594	-1	protein_coding	cyclin dependent kinase 6 [Source:HGNC Symbol;Acc:HGNC:1777]	Microcephaly
ENSG00000075188	NUP37	0.418713053648735	5.30837493262178	0.000927795	0.014813	79023	12	102073103	102120124	-1	protein_coding	nucleoporin 37 [Source:HGNC Symbol;Acc:HGNC:29929]	Microcephaly
ENSG00000156876	SASS6	0.371065041497722	2.94455909459798	0.00223654	0.0307012	163786	1	100083563	100132955	-1	protein_coding	SAS-6 centriolar assembly protein [Source:HGNC Symbol;Acc:HGNC:25403]	Microcephaly
ENSG00000176619	LMNB2	0.44753692055849	4.0189488040416	0.00330533	0.0420801	84823	19	2427638	2456996	-1	protein_coding	lamin B2 [Source:HGNC Symbol;Acc:HGNC:6638]	Microcephaly
ENSG00000103995	CEP152	0.422173320732257	3.4915473077651	0.00611455	0.0683746	22995	15	48712928	48811146	-1	protein_coding	centrosomal protein 152 [Source:HGNC Symbol;Acc:HGNC:29298]	Microcephaly
ENSG00000168389	MFSD2A	0.327716556607989	2.77345821261489	0.00896161	0.091819	84879	1	39955112	39969968	1	protein_coding	major facilitator superfamily domain containing 2A [Source:HGNC Symbol;Acc:HGNC:25897]	Microcephaly
ENSG00000075702	WDR62	0.359078012130215	3.10073112847755	0.00917411	0.0933372	284403	19	36054881	36105106	1	protein_coding	WD repeat domain 62 [Source:HGNC Symbol;Acc:HGNC:24502]	Microcephaly
ENSG00000122966	CIT	0.343501184728303	4.09557741745166	0.0239546	0.189242	11113	12	119685790	119877291	-1	protein_coding	citron rho-interacting serine/threonine kinase [Source:HGNC Symbol;Acc:HGNC:1985]	Microcephaly
ENSG00000123473	STIL	0.348773743394362	3.84727649520677	0.0244638	0.192262	6491	1	47250139	47314147	-1	protein_coding	STIL, centriolar assembly protein [Source:HGNC Symbol;Acc:HGNC:10879]	Microcephaly
ENSG00000198026	ZNF335	0.280375266419528	2.93290368564971	0.0333158	0.2397	63925	20	45948653	45972172	-1	protein_coding	zinc finger protein 335 [Source:HGNC Symbol;Acc:HGNC:15807]	Microcephaly
ENSG00000151849	CENPJ	0.239384359922523	3.44194237288775	0.100904	0.496979	55835	13	24882284	24922889	-1	protein_coding	centromere protein J [Source:HGNC Symbol;Acc:HGNC:17272]	Microcephaly
ENSG00000184432	COPB2	0.0946550186031329	9.05673303061341	0.139664	0.576998	9276	3	139355600	139389732	-1	protein_coding	coatomer protein complex subunit beta 2 [Source:HGNC Symbol;Acc:HGNC:2232]	Microcephaly
ENSG00000111752	PHC1	0.128446207262159	2.15943644754817	0.164374	0.576998	1911	12	8913896	8941467	1	protein_coding	polyhomeotic homolog 1 [Source:HGNC Symbol;Acc:HGNC:3182]	Microcephaly
ENSG00000176915	ANKLE2	-0.198163827227106	5.24169197216473	0.166709	0.576998	23141	12	132725503	132761888	-1	protein_coding	ankyrin repeat and LEM domain containing 2 [Source:HGNC Symbol;Acc:HGNC:29101]	Microcephaly
ENSG00000147316	MCPH1	0.158737264926501	3.34439797885227	0.2158	0.576998	79648	8	6406592	6648504	1	protein_coding	microcephalin 1 [Source:HGNC Symbol;Acc:HGNC:6954]	Microcephaly
ENSG00000146826	C7orf43	0.1173256852835	2.54316593357837	0.298031	0.576998	55262	7	100154420	100158715	-1	protein_coding	chromosome 7 open reading frame 43 [Source:HGNC Symbol;Acc:HGNC:25604]	Microcephaly
ENSG00000163625	WDFY3	-0.100430473451369	3.71186790288257	0.457653	0.606472	23001	4	84669610	84966391	-1	protein_coding	WD repeat and FYVE domain containing 3 [Source:HGNC Symbol;Acc:HGNC:20751]	Microcephaly
ENSG00000174799	CEP135	0.0794899665584343	3.13143411321773	0.54594	0.661325	9662	4	55948871	56033363	1	protein_coding	centrosomal protein 135 [Source:HGNC Symbol;Acc:HGNC:29086]	Microcephaly
ENSG00000010292	NCAPD2	0.760955678431371	5.69846565507714	2.0656e-05	0.00056937	9918	12	6493356	6531955	1	protein_coding	non-SMC condensin I complex subunit D2 [Source:HGNC Symbol;Acc:HGNC:24305]	Microcephaly/Condensin
ENSG00000121152	NCAPH	0.749891870699419	4.98687783440809	7.13478e-05	0.00170358	23397	2	96335787	96373845	1	protein_coding	non-SMC condensin I complex subunit H [Source:HGNC Symbol;Acc:HGNC:1112]	Microcephaly/Condensin
ENSG00000151503	NCAPD3	0.475730728918589	4.49776653469977	0.00401356	0.04889	23310	11	134150119	134225454	-1	protein_coding	non-SMC condensin II complex subunit D3 [Source:HGNC Symbol;Acc:HGNC:28952]	Microcephaly/Condensin
